# Functional divergence of conserved developmental plasticity genes between two distantly related nematodes

**DOI:** 10.1101/2024.08.29.610235

**Authors:** Sara Wighard, Hanh Witte, Ralf J. Sommer

**Affiliations:** Department for Integrative Evolutionary Biology, Max Planck Institute for Biology, Max-Planck-Ring 9, 72076 Tübingen, Germany; Institute of Molecular Biotechnology of the Austrian Academy of Sciences (IMBA), Vienna BioCenter (VBC), 1030 Vienna, Austria

**Keywords:** Polyphenisms, developmental plasticity, *Allodiplogaster sudhausi*, *Pristionchus pacificus*, eud-1/sulfatase, nuclear-hormone-receptors, gene divergence

## Abstract

Genes diverge in form and function in multiple ways over time; they can be conserved, acquire new roles, or eventually be lost. However, the way genes diverge at the functional level is little understood, particularly in plastic systems. We investigated this process using two distantly related nematode species, *Allodiplogaster sudhausi* and *Pristionchus pacificus*. Both these nematodes display environmentally-influenced developmental plasticity of mouth-form feeding structures. This phenotype can be manipulated by growth on particular diets, making them ideal traits to investigate functional divergence of developmental plasticity genes between organisms. Using CRISPR-engineered mutations in *A. sudhausi* mouth-form genes, we demonstrate examples of the various ways ancestral genes regulate developmental plasticity and how these roles can progressively diverge. We examined four ancestral genes, revealing distinct differences in their conservation and functional divergence in regulating the mouth phenotype in both species. Specifically, certain genes retain the same characteristics, while others have acquired a new function. Additionally, two ancestral genes retain their functions as switch genes, which completely prevent a phenotype, and the other two display quantitative effects, with knockouts in these genes displaying intermediate phenotypes. Remarkably, despite the evolutionary distance, all genes examined were involved in mouth-form regulation. Finally, multiple gene knock-out mutants were engineered, with key sulfatase-encoding genes acting downstream of all others, suggesting they play a major role in mouth-form plasticity. Together, this study represents the first mutant-based functional analysis of the evolution of developmental plasticity between two highly diverged species, offering new insights into the genetic mechanisms underlying phenotypic evolution.

**Article Summary:** While evolutionary divergence of genes is well-studied at the sequence level, the resulting functional and phenotypic consequences are less known, particularly in plastic systems. Here, we examined functional divergence of a set of genes involved in developmental plasticity of mouth-form between two highly diverged nematode species. We found that all studied genes control mouth-form plasticity in both species; however, with strong functional divergence and gene-specific quantitative effects or even novel functions. Thus, there is a spectrum from full conservation, partial conservation to the gain of a new function; with genes involved in sulfation showing the strongest conservation during evolution.
