## Supplementary material for "Functional divergence of conserved developmental plasticity genes between two distantly related nematodes": Data S2: Mouth width measurements

### Sheet: Sheet
Name	Strain	Diet	Mouth width (μm)	Biological rep
nag-A/B	RS3711	C.elegans	21.714	1
nag-A/B	RS3711	C.elegans	20.415	1
nag-A/B	RS3711	C.elegans	20.155	1
nag-A/B	RS3711	C.elegans	20.808	1
nag-A/B	RS3711	C.elegans	20.6	1
nag-A/B	RS3711	C.elegans	19.829	2
nag-A/B	RS3711	C.elegans	18.851	2
nag-A/B	RS3711	C.elegans	20.636	2
nag-A/B	RS3711	C.elegans	19.997	2
nag-A/B	RS3711	C.elegans	19.555	2
nag-A/B	RS3711	C.elegans	21.03	2
nag-A/B	RS3711	C.elegans	20.223	2
nag-A/B	RS3711	C.elegans	19.713	2
nag-A/B	RS3711	C.elegans	20.086	3
nag-A/B	RS3711	C.elegans	20.248	3
nag-A/B	RS3711	C.elegans	20.754	4
nag-A/B	RS3711	C.elegans	20.326	4
nag-A/B	RS3711	C.elegans	20.003	4
nag-A/B	RS3711	C.elegans	19.54	5
nag-A/B	RS3711	C.elegans	20.54	5
nag-A/B	RS3711	C.elegans	20.05	5
nag-A/B	RS3711	C.elegans	20.95	5
nag-A/B	RS3711	C.elegans	20.55	5
nag-A/B	RS3711	C.elegans	20.36	5
nag-A/B	RS3711	C.elegans	19.67	5
nag-A/B	RS3711	C.elegans	21.28	6
nag-A/B	RS3711	C.elegans	19.55	6
nag-A/B	RS3711	C.elegans	20.94	6
nag-A/B	RS3711	C.elegans	20.81	6
nag-A/B	RS3711	C.elegans	21.27	6
nag-A/B	RS3711	C.elegans	19.784	7
nag-A/B	RS3711	E.coli	17.618	1
nag-A/B	RS3711	E.coli	17.977	1
nag-A/B	RS3711	E.coli	18.146	1
nag-A/B	RS3711	E.coli	17.536	1
nag-A/B	RS3711	E.coli	16.634	2
nag-A/B	RS3711	E.coli	16.56	2
nag-A/B	RS3711	E.coli	16.986	2
nag-A/B	RS3711	E.coli	16.812	2
nag-A/B	RS3711	E.coli	17.078	2
nag-A/B	RS3711	E.coli	17.156	2
nag-A/B	RS3711	E.coli	17.596	3
nag-A/B	RS3711	E.coli	17.551	3
nag-A/B	RS3711	E.coli	17.19	3
nag-A/B	RS3711	E.coli	17.684	3
nag-A/B	RS3711	E.coli	17.845	3
nag-A/B	RS3711	E.coli	17.998	3
nag-A/B	RS3711	E.coli	16.341	3
nag-A/B	RS3711	E.coli	17.884	3
nag-A/B	RS3711	E.coli	16.601	4
nag-A/B	RS3711	E.coli	16.811	4
nag-A/B	RS3711	E.coli	16.612	4
nag-A/B	RS3711	E.coli	17.046	4
nag-A/B	RS3711	E.coli	16.347	4
nag-A/B	RS3711	E.coli	16.855	4
nag-A/B	RS3711	E.coli	16.891	4
nag-A/B	RS3711	E.coli	16.151	4
nag-A/B	RS3711	E.coli	17.147	4
nag-A/B	RS3711	E.coli	16.676	5
nag-A/B	RS3711	E.coli	17.648	5
nag-A/B	RS3711	E.coli	17.566	5
nag-A/B	RS3711	E.coli	16.641	5
nag-A/B	RS3711	E.coli	18.008	5
nag-A/B	RS3711	E.coli	17.828	5
nag-A/B	RS3711	E.coli	17.693	5
nag-A/B	RS3711	P.camemberti	29.672	1
nag-A/B	RS3711	P.camemberti	29.537	1
nag-A/B	RS3711	P.camemberti	30.19	1
nag-A/B	RS3711	P.camemberti	30.233	1
nag-A/B	RS3711	P.camemberti	28.372	1
nag-A/B	RS3711	P.camemberti	28.507	1
nag-A/B	RS3711	P.camemberti	29.228	1
nag-A/B	RS3711	P.camemberti	18.257	1
nag-A/B	RS3711	P.camemberti	17.974	1
nag-A/B	RS3711	P.camemberti	18.392	2
nag-A/B	RS3711	P.camemberti	16.865	2
nag-A/B	RS3711	P.camemberti	16.632	2
nag-A/B	RS3711	P.camemberti	17.455	2
nag-A/B	RS3711	P.camemberti	17.832	3
nag-A/B	RS3711	P.camemberti	18.134	3
nag-A/B	RS3711	P.camemberti	17.474	3
nag-A/B	RS3711	P.camemberti	17.706	3
nag-A/B	RS3711	P.camemberti	30.691	3
nag-A/B	RS3711	P.camemberti	18.074	3
nag-A/B	RS3711	P.camemberti	17.056	4
nag-A/B	RS3711	P.camemberti	17.553	4
nag-A/B	RS3711	P.camemberti	16.551	4
nag-A/B	RS3711	P.camemberti	17.829	4
nag-A/B	RS3711	P.camemberti	17.99	4
nag-A/B	RS3711	P.camemberti	29.415	5
nag-A/B	RS3711	P.camemberti	32.126	5
nag-A/B	RS3711	P.camemberti	17.578	5
nag-A/B	RS3711	P.camemberti	33.483	5
nag-A/B	RS3711	P.camemberti	32.32	5
nag-A/B	RS3711	P.camemberti	17.513	5
nag-A/B	RS3711	P.camemberti	19.972	6
nag-A/B	RS3711	P.camemberti	20.069	6
nag-A/B	RS3711	P.camemberti	17.465	6
nag-A/B	RS3711	P.camemberti	19.019	7
nag-A/B	RS3711	P.camemberti	18.667	7
nag-A/B	RS3711	P.camemberti	18.912	7
nag-A/B	RS3711	P.camemberti	16.651	8
nag-A/B	RS3711	P.camemberti	16.724	8
nag-A/B	RS3711	P.camemberti	17.798	8
nag-A/B	RS3711	P.camemberti	17.368	8
nag-A/B	RS3711	P.camemberti	16.98	8
nag-A/B	RS3711	P.camemberti	17.224	8
nag-A/B	RS3711	P.camemberti	16.778	8
nag-A/B	RS3711	P.camemberti	17.619	8
nag-A/B	RS3711	P.camemberti	17.747	8
nag-A/B	RS3711	P.camemberti	32.32	8
nag-A/B	RS3711	P.camemberti	31.006	8
nag-A/B	RS3711	P.camemberti	30.698	8
nag-A/B	RS3711	P.camemberti	30.536	8
nag-A/B	RS3711	P.camemberti	31.487	8
nag-A/B	RS3711	P.camemberti	17.15	9
nag-A/B	RS3711	P.camemberti	17.92	9
nag-A/B; nhr-40-A/B	RS3942	C.elegans	18.59	1
nag-A/B; nhr-40-A/B	RS3942	C.elegans	18.77	1
nag-A/B; nhr-40-A/B	RS3942	C.elegans	18.55	2
nag-A/B; nhr-40-A/B	RS3942	C.elegans	19.98	2
nag-A/B; nhr-40-A/B	RS3942	C.elegans	18.61	2
nag-A/B; nhr-40-A/B	RS3942	C.elegans	20.38	2
nag-A/B; nhr-40-A/B	RS3942	C.elegans	19.38	2
nag-A/B; nhr-40-A/B	RS3942	C.elegans	18.7	2
nag-A/B; nhr-40-A/B	RS3942	C.elegans	19.34	2
nag-A/B; nhr-40-A/B	RS3942	C.elegans	19.38	2
nag-A/B; nhr-40-A/B	RS3942	C.elegans	20.35	3
nag-A/B; nhr-40-A/B	RS3942	C.elegans	20.21	3
nag-A/B; nhr-40-A/B	RS3942	C.elegans	19.26	3
nag-A/B; nhr-40-A/B	RS3942	C.elegans	21.49	3
nag-A/B; nhr-40-A/B	RS3942	C.elegans	19.23	3
nag-A/B; nhr-40-A/B	RS3942	C.elegans	19.53	3
nag-A/B; nhr-40-A/B	RS3942	C.elegans	18.81	3
nag-A/B; nhr-40-A/B	RS3942	C.elegans	18.5	3
nag-A/B; nhr-40-A/B	RS3942	C.elegans	19.9	3
nag-A/B; nhr-40-A/B	RS3942	C.elegans	19.73	3
nag-A/B; nhr-40-A/B	RS3942	C.elegans	19.57	3
nag-A/B; nhr-40-A/B	RS3942	C.elegans	19.52	4
nag-A/B; nhr-40-A/B	RS3942	C.elegans	20.5	4
nag-A/B; nhr-40-A/B	RS3942	E.coli	16.93	1
nag-A/B; nhr-40-A/B	RS3942	E.coli	16.75	1
nag-A/B; nhr-40-A/B	RS3942	E.coli	17.21	1
nag-A/B; nhr-40-A/B	RS3942	E.coli	16.82	1
nag-A/B; nhr-40-A/B	RS3942	E.coli	16.64	1
nag-A/B; nhr-40-A/B	RS3942	E.coli	16.23	1
nag-A/B; nhr-40-A/B	RS3942	E.coli	17.03	2
nag-A/B; nhr-40-A/B	RS3942	E.coli	17	2
nag-A/B; nhr-40-A/B	RS3942	E.coli	17.03	2
nag-A/B; nhr-40-A/B	RS3942	E.coli	16.52	2
nag-A/B; nhr-40-A/B	RS3942	E.coli	17.35	2
nag-A/B; nhr-40-A/B	RS3942	E.coli	17.58	2
nag-A/B; nhr-40-A/B	RS3942	E.coli	17.85	2
nag-A/B; nhr-40-A/B	RS3942	E.coli	19.26	2
nag-A/B; nhr-40-A/B	RS3942	E.coli	17.75	2
nag-A/B; nhr-40-A/B	RS3942	E.coli	18.19	2
nag-A/B; nhr-40-A/B	RS3942	E.coli	17.28	2
nag-A/B; nhr-40-A/B	RS3942	E.coli	16.77	3
nag-A/B; nhr-40-A/B	RS3942	E.coli	19.05	3
nag-A/B; nhr-40-A/B	RS3942	E.coli	18.13	3
nag-A/B; nhr-40-A/B	RS3942	E.coli	16.65	4
nag-A/B; nhr-40-A/B	RS3942	E.coli	17.61	4
nag-A/B; nhr-40-A/B	RS3942	E.coli	17.56	4
nag-A/B; nhr-40-A/B	RS3942	E.coli	17.48	4
nag-A/B; nhr-40-A/B	RS3942	E.coli	16.96	4
nag-A/B; nhr-40-A/B	RS3942	E.coli	18.1	4
nag-A/B; nhr-40-A/B	RS3942	P.camemberti	26.3	1
nag-A/B; nhr-40-A/B	RS3942	P.camemberti	16.09	1
nag-A/B; nhr-40-A/B	RS3942	P.camemberti	15.99	1
nag-A/B; nhr-40-A/B	RS3942	P.camemberti	17.95	1
nag-A/B; nhr-40-A/B	RS3942	P.camemberti	16.7	1
nag-A/B; nhr-40-A/B	RS3942	P.camemberti	17.26	1
nag-A/B; nhr-40-A/B	RS3942	P.camemberti	17.29	1
nag-A/B; nhr-40-A/B	RS3942	P.camemberti	16.55	1
nag-A/B; nhr-40-A/B	RS3942	P.camemberti	24.3	1
nag-A/B; nhr-40-A/B	RS3942	P.camemberti	26.2	1
nag-A/B; nhr-40-A/B	RS3942	P.camemberti	18.15	2
nag-A/B; nhr-40-A/B	RS3942	P.camemberti	23.7	2
nag-A/B; nhr-40-A/B	RS3942	P.camemberti	26.09	2
nag-A/B; nhr-40-A/B	RS3942	P.camemberti	16.67	2
nag-A/B; nhr-40-A/B	RS3942	P.camemberti	18.09	2
nag-A/B; nhr-40-A/B	RS3942	P.camemberti	23.26	2
nag-A/B; nhr-40-A/B	RS3942	P.camemberti	16.9	2
nag-A/B; nhr-40-A/B	RS3942	P.camemberti	18.11	2
nag-A/B; nhr-40-A/B	RS3942	P.camemberti	17.21	2
nag-A/B; nhr-40-A/B	RS3942	P.camemberti	16.75	2
nag-A/B; nhr-40-A/B	RS3942	P.camemberti	24.74	2
nag-A/B; nhr-40-A/B	RS3942	P.camemberti	26.49	2
nag-A/B; nhr-40-A/B	RS3942	P.camemberti	18.86	2
nag-A/B; nhr-40-A/B	RS3942	P.camemberti	26.73	3
nag-A/B; nhr-40-A/B	RS3942	P.camemberti	25.68	3
nag-A/B; nhr-40-A/B	RS3942	P.camemberti	16.56	3
nag-A/B; nhr-40-A/B	RS3942	P.camemberti	25.43	3
nag-A/B; nhr-40-A/B	RS3942	P.camemberti	17.37	3
nag-A/B; nhr-40-A/B	RS3942	P.camemberti	26.66	3
nag-A/B; nhr-40-A/B	RS3942	P.camemberti	15.89	3
nag-A/B; nhr-40-A/B	RS3942	P.camemberti	17.05	3
nag-A/B; nhr-40-A/B	RS3942	P.camemberti	17.48	4
nag-A/B; nhr-40-A/B	RS3942	P.camemberti	16.29	4
nag-A/B; nhr-40-A/B	RS3942	P.camemberti	16.38	4
nag-A/B; nhr-40-A/B	RS3942	P.camemberti	17.56	4
nag-A/B; nhr-40-A/B	RS3942	P.camemberti	16.29	4
nhr-40-A/B	RS3723	C.elegans	19.226	1
nhr-40-A/B	RS3723	C.elegans	19.087	1
nhr-40-A/B	RS3723	C.elegans	20.013	1
nhr-40-A/B	RS3723	C.elegans	19.041	1
nhr-40-A/B	RS3723	C.elegans	20.109	1
nhr-40-A/B	RS3723	C.elegans	20.023	1
nhr-40-A/B	RS3723	C.elegans	17.591	2
nhr-40-A/B	RS3723	C.elegans	25.397	2
nhr-40-A/B	RS3723	C.elegans	18.866	2
nhr-40-A/B	RS3723	C.elegans	18.817	2
nhr-40-A/B	RS3723	C.elegans	18.221	2
nhr-40-A/B	RS3723	C.elegans	18.269	2
nhr-40-A/B	RS3723	C.elegans	18.409	2
nhr-40-A/B	RS3723	C.elegans	18.594	2
nhr-40-A/B	RS3723	C.elegans	18.343	3
nhr-40-A/B	RS3723	C.elegans	18.311	3
nhr-40-A/B	RS3723	C.elegans	18.69	3
nhr-40-A/B	RS3723	C.elegans	26.83	3
nhr-40-A/B	RS3723	C.elegans	16.948	3
nhr-40-A/B	RS3723	C.elegans	18.71	3
nhr-40-A/B	RS3723	C.elegans	17.611	4
nhr-40-A/B	RS3723	C.elegans	19.14	4
nhr-40-A/B	RS3723	C.elegans	18.377	4
nhr-40-A/B	RS3723	C.elegans	18.584	4
nhr-40-A/B	RS3723	C.elegans	19.287	4
nhr-40-A/B	RS3723	C.elegans	20.507	5
nhr-40-A/B	RS3723	C.elegans	17.922	5
nhr-40-A/B	RS3723	E.coli	15.807	1
nhr-40-A/B	RS3723	E.coli	16.052	1
nhr-40-A/B	RS3723	E.coli	14.59	1
nhr-40-A/B	RS3723	E.coli	16.356	1
nhr-40-A/B	RS3723	E.coli	14.784	1
nhr-40-A/B	RS3723	E.coli	16.953	2
nhr-40-A/B	RS3723	E.coli	17.092	2
nhr-40-A/B	RS3723	E.coli	16.904	2
nhr-40-A/B	RS3723	E.coli	16.779	2
nhr-40-A/B	RS3723	E.coli	16.198	2
nhr-40-A/B	RS3723	E.coli	15.567	3
nhr-40-A/B	RS3723	E.coli	15.389	3
nhr-40-A/B	RS3723	E.coli	16.058	3
nhr-40-A/B	RS3723	E.coli	16.32	3
nhr-40-A/B	RS3723	E.coli	16.373	3
nhr-40-A/B	RS3723	E.coli	15.436	3
nhr-40-A/B	RS3723	E.coli	14.991	3
nhr-40-A/B	RS3723	E.coli	15.129	3
nhr-40-A/B	RS3723	E.coli	15.355	3
nhr-40-A/B	RS3723	E.coli	15.962	3
nhr-40-A/B	RS3723	E.coli	16.05	3
nhr-40-A/B	RS3723	E.coli	15.807	3
nhr-40-A/B	RS3723	E.coli	15.833	4
nhr-40-A/B	RS3723	E.coli	15.93	4
nhr-40-A/B	RS3723	E.coli	17.104	4
nhr-40-A/B	RS3723	E.coli	16.284	4
nhr-40-A/B	RS3723	E.coli	15.933	4
nhr-40-A/B	RS3723	E.coli	15.482	4
nhr-40-A/B	RS3723	E.coli	15.275	4
nhr-40-A/B	RS3723	E.coli	15.243	4
nhr-40-A/B	RS3723	P.camemberti	16.476	1
nhr-40-A/B	RS3723	P.camemberti	26.159	1
nhr-40-A/B	RS3723	P.camemberti	16.903	1
nhr-40-A/B	RS3723	P.camemberti	15.436	1
nhr-40-A/B	RS3723	P.camemberti	23.908	1
nhr-40-A/B	RS3723	P.camemberti	14.425	1
nhr-40-A/B	RS3723	P.camemberti	15.228	1
nhr-40-A/B	RS3723	P.camemberti	23.568	1
nhr-40-A/B	RS3723	P.camemberti	16.099	1
nhr-40-A/B	RS3723	P.camemberti	23.866	1
nhr-40-A/B	RS3723	P.camemberti	15.818	2
nhr-40-A/B	RS3723	P.camemberti	15.168	2
nhr-40-A/B	RS3723	P.camemberti	15.432	2
nhr-40-A/B	RS3723	P.camemberti	14.611	2
nhr-40-A/B	RS3723	P.camemberti	13.688	2
nhr-40-A/B	RS3723	P.camemberti	14.578	2
nhr-40-A/B	RS3723	P.camemberti	15.102	2
nhr-40-A/B	RS3723	P.camemberti	14.472	2
nhr-40-A/B	RS3723	P.camemberti	14.295	2
nhr-40-A/B	RS3723	P.camemberti	14.96	3
nhr-40-A/B	RS3723	P.camemberti	14.537	3
nhr-40-A/B	RS3723	P.camemberti	12.99	3
nhr-40-A/B	RS3723	P.camemberti	13.891	4
nhr-40-A/B	RS3723	P.camemberti	13.923	4
nhr-40-A/B	RS3723	P.camemberti	16.412	4
nhr-40-A/B	RS3723	P.camemberti	15.551	4
nhr-40-A/B	RS3723	P.camemberti	16.635	5
nhr-40-A/B	RS3723	P.camemberti	15.03	5
nhr-40-A/B	RS3723	P.camemberti	14.555	5
nhr-40-A/B	RS3723	P.camemberti	17.302	6
nhr-40-A/B	RS3723	P.camemberti	14.917	6
nhr-40-A/B	RS3723	P.camemberti	14.846	6
nhr-40-A/B	RS3723	P.camemberti	14.631	6
nhr-40-A/B	RS3723	P.camemberti	14.526	7
nhr-40-A/B	RS3723	P.camemberti	15.304	7
nhr-40-A/B	RS3723	P.camemberti	14.65	7
nhr-40-A/B	RS3723	P.camemberti	14.148	7
nhr-40-A/B	RS3723	P.camemberti	15.438	7
nhr-40-A/B	RS3723	P.camemberti	14.193	7
nhr-40-A/B	RS3723	P.camemberti	14.189	7
nhr-40-A/B	RS3723	P.camemberti	25.312	7
nhr-40-A/B	RS3723	P.camemberti	22.477	7
nhr-40-A/B	RS3723	P.camemberti	24.053	7
nhr-40-A/B	RS3723	P.camemberti	25.243	7
nhr-40-A/B	RS3723	P.camemberti	25.455	7
nhr-40-A/B	RS3723	P.camemberti	24.063	7
nhr-40-A/B	RS3723	P.camemberti	24.507	7
nhr-40-A/B	RS3723	P.camemberti	21.851	7
nhr-40-A/B	RS3723	P.camemberti	17.11	8
nhr-40-A/B	RS3723	P.camemberti	16.53	8
nhr-40-A/B	RS3723	P.camemberti	16.14	8
nhr-40-A/B	RS3723	P.camemberti	16.61	8
nhr-40-A/B	RS3723	P.camemberti	23.7	8
nhr-40-A/B	RS3723	P.camemberti	28.13	8
nhr-40-A/B	RS3723	P.camemberti	27.98	8
nhr-40-A/B	RS3723	P.camemberti	22.73	9
nhr-40-A/B	RS3723	P.camemberti	23.412	9
nhr-40-A/B	RS3723	P.camemberti	14.379	9
nhr-40-A/B	RS3723	P.camemberti	13.44	9
nhr-40-A/B	RS3723	P.camemberti	14.919	9
nhr-40-A/B	RS3723	P.camemberti	14.843	9
nhr-40-A/B	RS3723	P.camemberti	14.988	9
sextuple	RS4438	C.elegans	15.5	1
sextuple	RS4438	C.elegans	16.07	1
sextuple	RS4438	C.elegans	15.09	1
sextuple	RS4438	C.elegans	14.8	2
sextuple	RS4438	C.elegans	15.94	2
sextuple	RS4438	C.elegans	14.63	2
sextuple	RS4438	C.elegans	16.98	3
sextuple	RS4438	C.elegans	15.6	3
sextuple	RS4438	C.elegans	15.54	3
sextuple	RS4438	C.elegans	16.13	3
sextuple	RS4438	C.elegans	16.09	3
sextuple	RS4438	C.elegans	15.88	4
sextuple	RS4438	C.elegans	15.45	4
sextuple	RS4438	C.elegans	16.84	4
sextuple	RS4438	C.elegans	15.65	4
sextuple	RS4438	C.elegans	16.06	4
sextuple	RS4438	C.elegans	16.09	4
sextuple	RS4438	E.coli	15.14	1
sextuple	RS4438	E.coli	16.03	1
sextuple	RS4438	E.coli	15.85	1
sextuple	RS4438	E.coli	13.45	1
sextuple	RS4438	E.coli	14.68	1
sextuple	RS4438	E.coli	16.41	1
sextuple	RS4438	E.coli	15.09	1
sextuple	RS4438	E.coli	15.26	1
sextuple	RS4438	E.coli	14.45	1
sextuple	RS4438	E.coli	16.14	2
sextuple	RS4438	E.coli	14.97	2
sextuple	RS4438	E.coli	16.02	2
sextuple	RS4438	E.coli	16.7	2
sextuple	RS4438	E.coli	15.68	3
sextuple	RS4438	E.coli	14.54	3
sextuple	RS4438	E.coli	14.65	3
sextuple	RS4438	E.coli	13.43	3
sextuple	RS4438	E.coli	14.85	3
sextuple	RS4438	E.coli	15.35	4
sextuple	RS4438	E.coli	14.68	4
sextuple	RS4438	E.coli	15.13	4
sextuple	RS4438	E.coli	16.04	4
sextuple	RS4438	E.coli	16.17	4
sextuple	RS4438	E.coli	16.1	4
sextuple	RS4438	E.coli	16.73	5
sextuple	RS4438	E.coli	14.62	5
sextuple	RS4438	E.coli	16.57	5
sextuple	RS4438	E.coli	14.76	5
sextuple	RS4438	E.coli	15.8	5
sextuple	RS4438	P.camemberti	14.84	1
sextuple	RS4438	P.camemberti	14.68	1
sextuple	RS4438	P.camemberti	14.31	1
sextuple	RS4438	P.camemberti	14.35	2
sextuple	RS4438	P.camemberti	13.77	2
sextuple	RS4438	P.camemberti	12.81	2
sextuple	RS4438	P.camemberti	13.39	2
sextuple	RS4438	P.camemberti	14.01	2
sextuple	RS4438	P.camemberti	16.2	3
sextuple	RS4438	P.camemberti	14.72	3
sextuple	RS4438	P.camemberti	15.64	3
sextuple	RS4438	P.camemberti	14.54	3
sextuple	RS4438	P.camemberti	15.3	3
sextuple	RS4438	P.camemberti	14.78	4
sextuple	RS4438	P.camemberti	15.26	4
sextuple	RS4438	P.camemberti	15.11	4
sextuple	RS4438	P.camemberti	16.36	5
sextuple	RS4438	P.camemberti	15.1	5
sextuple	RS4438	P.camemberti	14.86	5
sextuple	RS4438	P.camemberti	15.7	5
sextuple	RS4438	P.camemberti	15.3	5
Wild type	SB413B	C.elegans	19.601	1
Wild type	SB413B	C.elegans	19.721	1
Wild type	SB413B	C.elegans	21.483	2
Wild type	SB413B	C.elegans	21.76	2
Wild type	SB413B	C.elegans	20.95	2
Wild type	SB413B	C.elegans	21.413	2
Wild type	SB413B	C.elegans	20.475	2
Wild type	SB413B	C.elegans	20.229	2
Wild type	SB413B	C.elegans	20.974	2
Wild type	SB413B	C.elegans	22.683	2
Wild type	SB413B	C.elegans	20.702	2
Wild type	SB413B	C.elegans	19.601	3
Wild type	SB413B	C.elegans	19.191	3
Wild type	SB413B	C.elegans	18.779	3
Wild type	SB413B	C.elegans	18.515	3
Wild type	SB413B	C.elegans	18.113	4
Wild type	SB413B	C.elegans	18.728	4
Wild type	SB413B	C.elegans	19.008	4
Wild type	SB413B	C.elegans	19.377	4
Wild type	SB413B	C.elegans	18.867	4
Wild type	SB413B	C.elegans	18.511	5
Wild type	SB413B	C.elegans	19.247	5
Wild type	SB413B	C.elegans	19.822	5
Wild type	SB413B	C.elegans	18.315	6
Wild type	SB413B	C.elegans	18.588	6
Wild type	SB413B	C.elegans	18.578	6
Wild type	SB413B	C.elegans	19.2	6
Wild type	SB413B	C.elegans	19.862	6
Wild type	SB413B	C.elegans	19.603	6
Wild type	SB413B	C.elegans	20.081	6
Wild type	SB413B	C.elegans	19.918	6
Wild type	SB413B	C.elegans	18.8	7
Wild type	SB413B	C.elegans	18.467	7
Wild type	SB413B	C.elegans	18.69	7
Wild type	SB413B	C.elegans	19.62	7
Wild type	SB413B	C.elegans	18.387	7
Wild type	SB413B	C.elegans	18.54	7
Wild type	SB413B	C.elegans	18.924	7
Wild type	SB413B	C.elegans	19.798	7
Wild type	SB413B	C.elegans	19.924	7
Wild type	SB413B	C.elegans	19.594	7
Wild type	SB413B	C.elegans	18.922	7
Wild type	SB413B	C.elegans	21.573	8
Wild type	SB413B	C.elegans	18.649	8
Wild type	SB413B	C.elegans	21.612	8
Wild type	SB413B	C.elegans	20.998	8
Wild type	SB413B	C.elegans	20.544	8
Wild type	SB413B	C.elegans	20.666	8
Wild type	SB413B	C.elegans	21.42	8
Wild type	SB413B	C.elegans	21.23	8
Wild type	SB413B	C.elegans	21.057	8
Wild type	SB413B	C.elegans	22.941	8
Wild type	SB413B	E.coli	17.089	1
Wild type	SB413B	E.coli	16.974	1
Wild type	SB413B	E.coli	15.683	1
Wild type	SB413B	E.coli	15.596	1
Wild type	SB413B	E.coli	17.434	1
Wild type	SB413B	E.coli	15.685	1
Wild type	SB413B	E.coli	14.878	1
Wild type	SB413B	E.coli	17.157	1
Wild type	SB413B	E.coli	15.769	1
Wild type	SB413B	E.coli	15.561	2
Wild type	SB413B	E.coli	16.541	2
Wild type	SB413B	E.coli	15.112	2
Wild type	SB413B	E.coli	16.247	2
Wild type	SB413B	E.coli	15.349	2
Wild type	SB413B	E.coli	15.448	2
Wild type	SB413B	E.coli	16.917	3
Wild type	SB413B	E.coli	15.656	3
Wild type	SB413B	E.coli	14.755	4
Wild type	SB413B	E.coli	15.567	4
Wild type	SB413B	E.coli	14.72	4
Wild type	SB413B	E.coli	15.149	4
Wild type	SB413B	E.coli	15.277	4
Wild type	SB413B	E.coli	16.007	5
Wild type	SB413B	E.coli	16.664	5
Wild type	SB413B	E.coli	16.598	5
Wild type	SB413B	E.coli	17.556	5
Wild type	SB413B	E.coli	15.625	5
Wild type	SB413B	E.coli	14.817	5
Wild type	SB413B	E.coli	15.788	6
Wild type	SB413B	E.coli	14.37	6
Wild type	SB413B	E.coli	14.569	6
Wild type	SB413B	E.coli	14.937	6
Wild type	SB413B	E.coli	15.802	6
Wild type	SB413B	E.coli	14.767	6
Wild type	SB413B	E.coli	15.096	6
Wild type	SB413B	E.coli	17.612	6
Wild type	SB413B	E.coli	15.101	6
Wild type	SB413B	E.coli	18.179	6
Wild type	SB413B	E.coli	17.175	6
Wild type	SB413B	E.coli	14.053	6
Wild type	SB413B	E.coli	15.065	7
Wild type	SB413B	E.coli	16.14	7
Wild type	SB413B	E.coli	15.866	7
Wild type	SB413B	E.coli	14.626	7
Wild type	SB413B	E.coli	15.438	7
Wild type	SB413B	E.coli	14.876	7
Wild type	SB413B	E.coli	16.487	7
Wild type	SB413B	E.coli	15.12	8
Wild type	SB413B	E.coli	15.77	8
Wild type	SB413B	E.coli	14.86	8
Wild type	SB413B	E.coli	15.43	8
Wild type	SB413B	E.coli	17.13	8
Wild type	SB413B	E.coli	15.17	8
Wild type	SB413B	E.coli	15.86	8
Wild type	SB413B	P.camemberti	31.404	1
Wild type	SB413B	P.camemberti	31.253	1
Wild type	SB413B	P.camemberti	29.313	1
Wild type	SB413B	P.camemberti	28.421	1
Wild type	SB413B	P.camemberti	29.781	1
Wild type	SB413B	P.camemberti	29.36	1
Wild type	SB413B	P.camemberti	13.91	1
Wild type	SB413B	P.camemberti	14.828	1
Wild type	SB413B	P.camemberti	14.916	1
Wild type	SB413B	P.camemberti	15.146	1
Wild type	SB413B	P.camemberti	13.382	1
Wild type	SB413B	P.camemberti	13.919	1
Wild type	SB413B	P.camemberti	14.081	2
Wild type	SB413B	P.camemberti	14.999	2
Wild type	SB413B	P.camemberti	15.856	3
Wild type	SB413B	P.camemberti	32.748	3
Wild type	SB413B	P.camemberti	26.984	3
Wild type	SB413B	P.camemberti	29.275	3
Wild type	SB413B	P.camemberti	14.35	4
Wild type	SB413B	P.camemberti	17.891	4
Wild type	SB413B	P.camemberti	14.708	4
Wild type	SB413B	P.camemberti	32.221	4
Wild type	SB413B	P.camemberti	28.351	4
Wild type	SB413B	P.camemberti	32.203	4
Wild type	SB413B	P.camemberti	32.462	4
Wild type	SB413B	P.camemberti	31.423	4
Wild type	SB413B	P.camemberti	31.194	4
Wild type	SB413B	P.camemberti	14.417	5
Wild type	SB413B	P.camemberti	14.767	5
Wild type	SB413B	P.camemberti	15.122	5
Wild type	SB413B	P.camemberti	14.404	5
Wild type	SB413B	P.camemberti	15.073	5
Wild type	SB413B	P.camemberti	14.255	5
Wild type	SB413B	P.camemberti	30.892	5
Wild type	SB413B	P.camemberti	15.194	5
Wild type	SB413B	P.camemberti	32.108	6
Wild type	SB413B	P.camemberti	31.482	6
Wild type	SB413B	P.camemberti	31.238	6
Wild type	SB413B	P.camemberti	31.838	6
Wild type	SB413B	P.camemberti	32.203	6
Wild type	SB413B	P.camemberti	32.65	6
Wild type	SB413B	P.camemberti	30.656	6
Wild type	SB413B	P.camemberti	33.652	6
Wild type	SB413B	P.camemberti	34.991	6
Wild type	SB413B	P.camemberti	33.676	6
Wild type	SB413B	P.camemberti	30.564	6
Wild type	SB413B	P.camemberti	34.469	6
Wild type	SB413B	P.camemberti	14.841	6
Wild type	SB413B	P.camemberti	15.697	6
Wild type	SB413B	P.camemberti	14.412	6
Wild type	SB413B	P.camemberti	15.128	6
Wild type	SB413B	P.camemberti	14.46	6
Wild type	SB413B	P.camemberti	14.901	6
Wild type	SB413B	P.camemberti	14.002	6
Wild type	SB413B	P.camemberti	15.242	6
Wild type	SB413B	P.camemberti	16.083	7
Wild type	SB413B	P.camemberti	16.049	7
Wild type	SB413B	P.camemberti	15.716	7
Wild type	SB413B	P.camemberti	15.348	7
Wild type	SB413B	P.camemberti	15.352	7
Wild type	SB413B	P.camemberti	34.594	7
Wild type	SB413B	P.camemberti	31.728	7
Wild type	SB413B	P.camemberti	32.652	7
Wild type	SB413B	P.camemberti	32.6	7
Wild type	SB413B	P.camemberti	33.799	7
Wild type	SB413B	P.camemberti	33.414	7
Wild type	SB413B	P.camemberti	34.413	7
Wild type	SB413B	P.camemberti	13.877	8
Wild type	SB413B	P.camemberti	16.288	8
Wild type	SB413B	P.camemberti	14.479	8
Wild type	SB413B	P.camemberti	14.328	8
Wild type	SB413B	P.camemberti	14.744	8
Wild type	SB413B	P.camemberti	32.453	8
Wild type	SB413B	P.camemberti	31.576	8
Wild type	SB413B	P.camemberti	30.315	8
Wild type	SB413B	P.camemberti	30.226	8
Wild type	SB413B	P.camemberti	30.02	8
Wild type	SB413B	P.camemberti	31.882	8
Wild type	SB413B	P.camemberti	31.469	8
Wild type	SB413B	P.camemberti	29.558	8
Wild type	SB413B	P.camemberti	31.76	8
Wild type	SB413B	P.camemberti	32.749	8
Wild type	SB413B	P.camemberti	32.335	8
Wild type	SB413B	P.camemberti	32.959	8
Wild type	SB413B	P.camemberti	33.092	8
Wild type	SB413B	P.camemberti	33.261	8
Wild type	SB413B	P.camemberti	32.103	8
Wild type	SB413B	P.camemberti	32.21	8
Wild type	SB413B	P.camemberti	14.444	9
Wild type	SB413B	P.camemberti	14.054	9
Wild type	SB413B	P.camemberti	15.44	10
Wild type	SB413B	P.camemberti	15.69	10
Wild type	SB413B	P.camemberti	15.05	10
Wild type	SB413B	P.camemberti	15.8	10
Wild type	SB413B	P.camemberti	14.34	10
Wild type	SB413B	P.camemberti	15.05	10
Wild type	SB413B	P.camemberti	13.91	10
Wild type	SB413B	P.camemberti	13.71	11
Wild type	SB413B	P.camemberti	14.14	11
Wild type	SB413B	P.camemberti	14.12	11
Wild type	SB413B	P.camemberti	14.98	11
Wild type	SB413B	P.camemberti	15.13	11
Wild type	SB413B	P.camemberti	15.26	11
Wild type	SB413B	P.camemberti	14.5	11
Wild type	SB413B	P.camemberti	13.59	11
Wild type	SB413B	P.camemberti	15.19	11
Wild type	SB413B	P.camemberti	14.72	11
Wild type	SB413B	P.camemberti	14.59	11
Wild type	SB413B	P.camemberti	14.63	11
Wild type	SB413B	P.camemberti	14.67	11
Wild type	SB413B	P.camemberti	14.57	11
Wild type	SB413B	P.camemberti	15.04	11
Wild type	SB413B	P.camemberti	14.221	12
